# Effect of acetic acid bacteria colonization on oviposition and feeding site choice in *Drosophila suzukii* and its related species

**DOI:** 10.1101/2023.03.20.533419

**Authors:** Airi Sato, Joanne Y. Yew, Aya Takahashi

## Abstract

Oviposition site choice has a large impact on offspring performance. Unlike other vinegar flies that colonize decaying fruits, *Drosophila suzukii* lay eggs into hard ripening fruits by using their enlarged and serrated ovipositors (oviscapts). This behavior has an advantage over other species by providing access to the host fruit earlier and avoiding competition. However, the larvae are not fully adapted to a low-protein diet, and the availability of intact healthy fruits is seasonally restricted. Thus, to investigate oviposition site preference for microbial growth in this species, we conducted an oviposition assay using single species of commensal *Drosophila* acetic acid bacteria, *Acetobacter* and *Gluconobacter*. The oviposition site preferences for media with or without bacterial growth were quantified in multiple strains of *D. suzukii* and its closely related species, *D. subpulchrella* and *D. biarmipes*, and a typical fermenting-fruit consumer, *D. melanogaster*. Our comparisons demonstrated a continuous degree of preference for sites with *Acetobacter* growth both within and across species, suggesting that the niche separation is notable but not complete. The preference for *Gluconobacter* showed large variations among replicates and no clear differences between the strains. In addition, the lack of interspecific differences in feeding site preference for *Acetobacter*-containing media implies that the interspecific divergence in oviposition site preference occurred independently from the feeding site preference. Our oviposition assays measuring the preference of multiple strains from each fly species for acetic acid bacteria growth revealed intrinsic properties of shared resource usage among these fruit fly species.
