## Supplementary Table S1-S6 for "Effect of acetic acid bacteria colonization on oviposition and feeding site choice in *Drosophila suzukii* and its related species"

### Sheet: Table S1
Table S1 The number of eggs from the oviposition assay using the substrate with and without Acetobacter sp.
Test species	Strain name		Number of eggs			Preference index (PI)
			Controla	With Acetobacter sp.b	Total
D. melanogaster	CS		13	63	76	0.657895
			0	40	40	1
			0	51	51	1
			0	43	43	1
			0	85	85	1
			3	99	102	0.941176
			0	85	85	1
			0	62	62	1
		Total	16	528	544
D. biarmipes	NN68		20	48	68	0.411765
			0	53	53	1
			15	43	58	0.482759
			0	21	21	1
			0	64	64	1
			23	51	74	0.378378
			7	31	38	0.631579
			1	37	38	0.947368
		Total	66	348	414
D. biarmipes	MYS118		37	102	139	0.467626
			5	150	155	0.935484
			8	115	123	0.869919
			0	102	102	1
			6	118	124	0.903226
			15	105	120	0.75
			18	74	92	0.608696
			10	111	121	0.834711
		Total	99	877	976
D. subpulchrella	H243		2	20	22	0.818182
			9	18	27	0.333333
			0	22	22	1
			6	27	33	0.636364
			0	20	20	1
			6	19	25	0.52
		Total	23	126	149
D. subpulchrella	M4		30	14	44	-0.363636
			10	18	28	0.285714
			17	25	42	0.190476
			0	21	21	1
			6	24	30	0.6
			8	21	29	0.448276
			6	13	19	0.368421
			16	3	19	-0.684211
			4	14	18	0.555556
			5	12	17	0.411765
			8	15	23	0.304348
		Total	110	180	290
D. suzukii	TMUS08		9	10	19	0.0526316
			0	16	16	1
			11	15	26	0.153846
			20	31	51	0.215686
			16	41	57	0.438596
			30	18	48	-0.25
			3	13	16	0.625
			14	23	37	0.243243
			10	11	21	0.047619
			19	14	33	-0.151515
			19	21	40	0.05
		Total	151	213	364
D. suzukii	Hilo		19	18	37	-0.027027
			9	14	23	0.217391
			16	0	16	-1
			18	8	26	-0.384615
			68	19	87	-0.563218
			26	13	39	-0.333333
			14	7	21	-0.333333
			16	0	16	-1
			27	11	38	-0.421053
			34	9	43	-0.581395
			30	13	43	-0.395349
			14	11	25	-0.12
		Total	291	123	414
a Media treated with solution collected from the surface of blank media.
b Media treated with solution collected from the surface of inoculated media.

### Sheet: Table S2
Table S2 The number of eggs from the oviposition assay using the substrate with and without Gluconobacter sp.
Test species	Strain name		Number of eggs			Preference index (PI)
			Controla	With Gluconobacter sp.b	Total
D. melanogaster	CS		0	99	99	1
			0	124	124	1
			0	102	102	1
			61	98	159	0.232704
			0	100	100	1
			0	124	124	1
			1	155	156	0.987179
			0	135	135	1
		Total	62	937	999
D. biarmipes	NN68		65	30	95	-0.368421
			28	47	75	0.253333
			0	93	93	1
			43	64	107	0.196262
			0	94	94	1
			9	58	67	0.731343
			0	117	117	1
			0	106	106	1
		Total	145	609	754
D. biarmipes	MYS118		30	17	47	-0.276596
			24	8	32	-0.5
			42	34	76	-0.105263
			11	57	68	0.676471
			0	22	22	1
			29	66	95	0.389474
			6	39	45	0.733333
			2	54	56	0.928571
		Total	144	297	441
D. subpulchrella	H243		6	10	16	0.25
			0	21	21	1
			4	27	31	0.741935
			5	17	22	0.545455
		Total	15	75	90
D. subpulchrella	M4		7	22	29	0.517241
			17	10	27	-0.259259
			13	22	35	0.257143
			11	23	34	0.352941
			18	16	34	-0.0588235
			7	29	36	0.611111
			4	15	19	0.578947
			6	13	19	0.368421
			0	35	35	1
			4	46	50	0.84
			2	21	23	0.826087
			27	7	34	-0.588235
			0	25	25	1
		Total	116	284	400
D. suzukii	TMUS08		2	34	36	0.888889
			21	17	38	-0.105263
			10	31	41	0.512195
			1	24	25	0.92
			4	23	27	0.703704
			19	26	45	0.155556
			5	30	35	0.714286
			9	28	37	0.513514
		Total	71	213	284
D. suzukii	Hilo		66	21	87	-0.517241
			24	65	89	0.460674
			55	42	97	-0.134021
			42	43	85	0.0117647
			20	36	56	0.285714
			17	19	36	0.0555556
			51	45	96	-0.0625
			60	24	84	-0.428571
			37	31	68	-0.0882353
			12	47	59	0.59322
			18	34	52	0.307692
		Total	402	407	809
a Media treated with solution collected from the surface of blank media.
b Media treated with solution collected from the surface of inoculated media.

### Sheet: Table S3
Table S3 The preliminary test of feeding assay (120-min feeding assay after 24 h-starvation) in D. suzukii
Test species	Strain name	Sex		Number of flies								Proportion of	Color of media	Preference index (PI)
				Starvation			Scored		Not-scored		Total in assay	scored flies	with Acetobacter sp.	calculated from scored flies
				Starved	Dead	Proportion survived	Controla	With Acetobacter sp.b	Mixed color (purple)	No color
D. suzukii	TMUS08	Female		28	3	0.892857	10	13	2	0	25	0.92	Red	0.130435
				29	0	1	10	18	0	1	29	0.965517	Red	0.285714
				30	0	1	16	12	1	1	30	0.933333	Red	-0.142857
				29	1	0.965517	9	11	8	0	28	0.714286	Blue	0.1
				30	2	0.933333	15	12	1	0	28	0.964286	Blue	-0.111111
				29	2	0.931034	7	15	3	2	27	0.814815	Blue	0.363636
				30	7	0.766667	8	4	3	8	23	0.521739	Red	-0.333333
				32	5	0.84375	14	8	2	3	27	0.814815	Red	-0.272727
				32	1	0.96875	11	14	6	0	31	0.806452	Red	0.12
			Average	29.8889	2.33333	0.922434	11.1111	11.8889	2.88889	1.66667	27.5556
D. suzukii	TMUS08	Male		30	2	0.933333	12	13	1	2	28	0.892857	Red	0.04
				32	2	0.9375	7	20	1	2	30	0.9	Red	0.481481
				31	2	0.935484	17	8	1	3	29	0.862069	Red	-0.36
				30	4	0.866667	11	5	0	10	26	0.615385	Blue	-0.375
				34	1	0.970588	13	8	7	5	33	0.636364	Blue	-0.238095
				29	3	0.896552	3	7	0	16	26	0.384615	Red	0.4
				29	7	0.758621	1	8	0	13	22	0.409091	Red	0.777778
				35	10	0.714286	3	10	2	10	25	0.52	Blue	0.538462
				32	10	0.6875	8	10	0	4	22	0.818182	Blue	0.111111
			Average	31.3333	4.55556	0.855614	8.33333	9.88889	1.33333	7.22222	26.7778
D. suzukii	Hilo	Female		29	0	1	10	17	2	0	29	0.931034	Red	0.259259
				30	1	0.966667	11	15	3	0	29	0.896552	Red	0.153846
				30	1	0.966667	14	9	5	1	29	0.793103	Red	-0.217391
				31	0	1	9	21	1	0	31	0.967742	Blue	0.4
				30	1	0.966667	4	22	3	0	29	0.896552	Blue	0.692308
				30	0	1	6	20	4	0	30	0.866667	Blue	0.538462
				29	0	1	7	15	6	1	29	0.758621	Red	0.363636
				31	0	1	5	16	10	0	31	0.677419	Red	0.52381
				31	0	1	10	9	10	2	31	0.612903	Red	-0.0526316
			Average	30.1111	0.333333	0.988889	8.44444	16	4.88889	0.444444	29.7778
D. suzukii	Hilo	Male		31	0	1	10	19	0	2	31	0.935484	Red	0.310345
				30	2	0.933333	15	7	1	5	28	0.785714	Red	-0.363636
				29	0	1	9	9	0	11	29	0.62069	Blue	0
				27	1	0.962963	8	12	1	5	26	0.769231	Blue	0.2
				30	1	0.966667	17	9	0	3	29	0.896552	Red	-0.307692
				31	1	0.967742	10	8	0	12	30	0.6	Red	-0.111111
				21	21	－	－	－	－	－	－	No assay conducted	No assay conducted	No assay conducted
			Average	28.4286	3.71429	0.971784	11.5	10.6667	0.333333	6.33333	28.8333
a Media treated with the solution collected from the surface of blank media.
b Media treated with the solution collected from the surface of inoculated media.

### Sheet: Table S4
Table S4 The preliminary test of feeding assay (90-min feeding assay after 24 h-starvation) in D. melanogster and D. biarmipes
Test species	Strain name	Sex		Number of flies								Proportion of	Color of media	Preference index (PI)
				Starvation			Scored		Not-scored		Total in assay	scored flies	with Acetobacter sp.	calculated from scored flies
				Starved	Dead	Proportion survived	Controla	With Acetobacter sp.b	Mixed color (purple)	No color
D. melanogaster	CS	Female		33	2	0.939394	14	13	0	4	31	0.870968	Red	-0.037037
				32	4	0.875	10	13	2	3	28	0.821429	Red	0.130435
				32	6	0.8125	5	15	1	5	26	0.769231	Red	0.5
			Average	32.3333	4	0.875631	9.66667	13.6667	1	4	28.3333
D. melanogaster	CS	Male		29	9	0.689655	5	4	0	11	20	0.45	Red	-0.111111
				40	10	0.75	16	3	0	11	30	0.633333	Red	-0.684211
				28	28	－	－	－	－	－	－	No assay conducted	No assay conducted	No assay conducted
			Average	32.3333	15.6667	0.719828	10.5	3.5	0	11	25
D. biarmipes	NN68	Female		32	0	1	12	8	0	12	32	0.625	Red	-0.2
				31	0	1	18	7	0	6	31	0.806452	Red	-0.44
				33	0	1	3	21	0	9	33	0.727273	Red	0.75
			Average	32	0	1	11	12	0	9	32
D. biarmipes	NN68	Male		34	3	0.911765	15	5	0	11	31	0.645161	Red	-0.5
				31	1	0.967742	10	10	0	10	30	0.666667	Red	0
				33	0	1	20	5	0	8	33	0.757576	Red	-0.6
			Average	32.6667	1.33333	0.959836	15	6.66667	0	9.66667	31.3333
D. biarmipes	MYS118	Female		33	1	0.969697	12	13	3	4	32	0.78125	Red	0.04
				33	2	0.939394	12	9	10	0	31	0.677419	Red	-0.142857
				28	1	0.964286	6	15	6	0	27	0.777778	Red	0.428571
			Average	31.3333	1.33333	0.957792	10	12.3333	6.33333	1.33333	30
D. biarmipes	MYS118	Male		31	1	0.967742	6	18	1	5	30	0.8	Red	0.5
				35	1	0.971429	16	8	0	10	34	0.705882	Red	-0.333333
				34	0	1	8	12	0	14	34	0.588235	Red	0.2
			Average	33.3333	0.666667	0.979724	10	12.6667	0.333333	9.66667	32.6667
a Media treated with the solution collected from the surface of blank media.
b Media treated with the solution collected from the surface of inoculated media.

### Sheet: Table S5
Table S5 The number of females from the feeding assay using the substrate with Acetobacter sp.
Test species	Strain name	Sex	Starvation	Feeding assay		Number of flies								Proportion of	Color of media	Preference index (PI)
			(h)	(min)		Starvation			Scored		Not-scored		Total in assay	scored flies	with Acetobacter sp.	calculated from scored flies
						Starved	Dead	Proportion survived	Controla	With Acetobacter sp.b	Mixed color (purple)	No color
D. melanogaster	CS	Female	24	90		36	1	0.972222	2	28	3	2	35	0.857143	Blue	0.866667
			24	90		35	1	0.971429	7	21	2	4	34	0.823529	Blue	0.5
			24	90		37	4	0.891892	3	24	6	0	33	0.818182	Red	0.777778
			24	90		35	1	0.971429	2	30	2	0	34	0.941176	Red	0.875
			24	90		34	4	0.882353	21	4	5	0	30	0.833333	Red	-0.68
			24	90		31	1	0.967742	24	2	2	2	30	0.866667	Red	-0.846154
			24	90		34	0	1	0	33	0	1	34	0.970588	Blue	1
			24	90		38	0	1	9	25	4	0	38	0.894737	Blue	0.470588
			24	90		36	0	1	4	28	2	2	36	0.888889	Blue	0.75
					Average	35.1111	1.33333	0.961896	8	21.6667	2.88889	1.22222	33.7778
D. biarmipes	NN68	Female	26	120		34	0	1	8	26	0	0	34	1	Blue	0.529412
			26	120		40	0	1	10	27	0	3	40	0.925	Blue	0.459459
			26	120		38	0	1	7	29	2	0	38	0.947368	Blue	0.611111
			26	120		37	0	1	11	22	4	0	37	0.891892	Red	0.333333
			26	120		36	0	1	14	16	6	0	36	0.833333	Red	0.0666667
			26	120		36	0	1	12	22	2	0	36	0.944444	Red	0.294118
			26	120		35	1	0.971429	10	19	1	4	34	0.852941	Blue	0.310345
			26	120		34	2	0.941176	14	14	0	4	32	0.875	Blue	0
			26	120		33	3	0.909091	8	18	0	4	30	0.866667	Blue	0.384615
					Average	35.8889	0.666667	0.980188	10.4444	21.4444	1.66667	1.66667	35.2222
D. biarmipes	MYS118	Female	26	120		63	6	0.904762	13	39	0	5	57	0.912281	Blue	0.5
			26	120		35	3	0.914286	3	23	1	5	32	0.8125	Blue	0.769231
			26	120		32	0	1	4	27	0	1	32	0.96875	Blue	0.741935
			26	120		28	0	1	4	21	0	3	28	0.892857	Red	0.68
			26	120		37	0	1	10	22	2	3	37	0.864865	Red	0.375
			26	120		39	0	1	11	23	4	1	39	0.871795	Red	0.352941
			26	120		41	0	1	20	18	2	1	41	0.926829	Red	-0.0526316
			26	120		37	1	0.972973	8	26	2	0	36	0.944444	Red	0.529412
			26	120		34	0	1	9	23	2	0	34	0.941176	Red	0.4375
			26	120		37	0	1	16	18	2	1	37	0.918919	Red	0.0588235
			26	120		33	2	0.939394	9	18	0	4	31	0.870968	Red	0.333333
					Average	37.8182	1.09091	0.975583	9.72727	23.4545	1.36364	2.18182	36.7273
D. subpulchrella	H243	Female	24	120		28	0	1	5	20	3	0	28	0.892857	Red	0.6
			24	120		30	0	1	9	21	0	0	30	1	Red	0.4
			24	120		32	0	1	1	27	4	0	32	0.875	Blue	0.928571
			24	120		30	1	0.966667	4	21	2	2	29	0.862069	Blue	0.68
			24	120		34	3	0.911765	6	19	4	2	31	0.806452	Red	0.52
			24	120		30	1	0.966667	1	23	5	0	29	0.827586	Blue	0.916667
			24	120		30	1	0.966667	0	24	4	1	29	0.827586	Blue	1
			24	120		32	0	1	8	19	5	0	32	0.84375	Red	0.407407
			24	120		34	1	0.970588	14	18	0	1	33	0.969697	Blue	0.125
			24	120		35	1	0.971429	8	20	2	4	34	0.823529	Blue	0.428571
					Average	31.5	0.8	0.975378	5.6	21.2	2.9	1	30.7
D. subpulchrella	M4	Female	24	120		30	0	1	10	17	0	3	30	0.9	Red	0.259259
			24	120		31	0	1	7	18	0	6	31	0.806452	Red	0.44
			24	120		29	4	0.862069	8	12	0	5	25	0.8	Red	0.2
			24	120		33	3	0.909091	6	21	0	3	30	0.9	Blue	0.555556
			24	120		33	0	1	12	15	0	6	33	0.818182	Red	0.111111
			24	120		40	0	1	13	19	2	6	40	0.8	Blue	0.1875
			24	120		33	2	0.939394	10	17	1	3	31	0.870968	Blue	0.259259
			24	120		33	5	0.848485	7	16	0	5	28	0.821429	Blue	0.391304
			24	120		33	0	1	6	24	0	3	33	0.909091	Blue	0.6
					Average	32.7778	1.55556	0.951004	8.77778	17.6667	0.333333	4.44444	31.2222
D. suzukii	TMUS08	Female	24	120		28	3	0.892857	10	13	2	0	25	0.92	Red	0.130435
			24	120		29	0	1	10	18	0	1	29	0.965517	Red	0.285714
			24	120		30	0	1	16	12	1	1	30	0.933333	Red	-0.142857
			24	120		30	2	0.933333	15	12	1	0	28	0.964286	Blue	-0.111111
			24	120		29	2	0.931034	7	15	3	2	27	0.814815	Blue	0.363636
			24	120		32	5	0.84375	14	8	2	3	27	0.814815	Red	-0.272727
			24	120		32	1	0.96875	11	14	6	0	31	0.806452	Red	0.12
			24	120		32	3	0.90625	18	10	0	1	29	0.965517	Blue	-0.285714
			24	120		31	0	1	10	20	1	0	31	0.967742	Blue	0.333333
			24	120		32	0	1	8	24	0	0	32	1	Blue	0.5
					Average	30.5	1.6	0.947597	11.9	14.6	1.6	0.8	28.9
D. suzukii	Hilo	Female	24	120		29	0	1	10	17	2	0	29	0.931034	Red	0.259259
			24	120		30	1	0.966667	11	15	3	0	29	0.896552	Red	0.153846
			24	120		31	0	1	9	21	1	0	31	0.967742	Blue	0.4
			24	120		30	1	0.966667	4	22	3	0	29	0.896552	Blue	0.692308
			24	120		30	0	1	6	20	4	0	30	0.866667	Blue	0.538462
			24	120		31	2	0.935484	6	19	3	1	29	0.862069	Blue	0.52
			24	120		31	1	0.967742	7	17	5	1	30	0.8	Red	0.416667
			24	120		32	2	0.9375	6	19	1	4	30	0.833333	Blue	0.52
			24	120		31	1	0.967742	6	23	0	1	30	0.966667	Blue	0.586207
			24	120		34	4	0.882353	11	18	0	1	30	0.966667	Blue	0.241379
					Average	30.9	1.2	0.962415	7.6	19.1	2.2	0.8	29.7
a Media treated with the solution collected from the surface of blank media.
b Media treated with the solution collected from the surface of inoculated media.

### Sheet: Table S6
Table S6 The number of males from the feeding assay using the substrate with Acetobacter sp.
Test species	Strain name	Sex	Starvation	Feeding assay		Number of flies								Proportion of	Color of media	Preference index (PI)
			(h)	(min)		Starvation			Scored		Not-scored		Total in assay	scored flies	with Acetobacter sp.	calculated from scored flies
						Starved	Dead	Proportion survived	Controla	With Acetobacter sp.b	Mixed color (purple)	No color
D. melanogaster	CS	Male	20	90		34	0	1	19	11	1	3	30	0.882353	Red	-0.266667
			20	90		31	2	0.935484	12	14	0	3	26	0.896552	Red	0.0769231
			20	90		40	7	0.825	16	12	0	5	28	0.848485	Red	-0.142857
			20	90		34	0	1	15	16	2	1	31	0.911765	Blue	0.0322581
			20	90		34	0	1	26	8	0	0	34	1	Blue	-0.529412
			20	90		38	0	1	13	22	1	2	35	0.921053	Blue	0.257143
			20	90		41	3	0.926829	10	25	0	3	35	0.921053	Blue	0.428571
			20	90		34	4	0.882353	25	1	0	4	26	0.866667	Red	-0.923077
			20	90		35	4	0.885714	16	9	0	6	25	0.806452	Blue	-0.28
					Average	35.6667	2.22222	0.939487	16.8889	13.1111	0.444444	3	30
D. biarmipes	NN68	Male	22	120		40	0	1	19	20	1	0	39	0.975	Blue	0.025641
			22	120		38	0	1	14	20	3	1	34	0.894737	Blue	0.176471
			22	120		34	0	1	10	22	0	2	32	0.941176	Red	0.375
			22	120		32	0	1	13	13	0	6	26	0.8125	Red	0
			22	120		30	0	1	12	12	0	6	24	0.8	Red	0
			22	120		35	5	0.857143	3	24	0	3	27	0.9	Red	0.777778
			22	120		35	2	0.942857	17	10	0	6	27	0.818182	Red	-0.259259
			22	120		42	0	1	21	16	0	5	37	0.880952	Red	-0.135135
			22	120		35	0	1	18	15	0	2	33	0.942857	Red	-0.0909091
			22	120		37	1	0.972973	11	20	0	5	31	0.861111	Red	0.290323
					Total	35.8	0.8	0.977297	138	172	4	36	310
D. biarmipes	MYS118	Male	22	120		41	0	1	8	25	1	7	33	0.804878	Blue	0.515152
			22	120		44	2	0.954545	13	23	1	5	36	0.857143	Blue	0.277778
			22	120		37	3	0.918919	12	17	2	3	29	0.852941	Blue	0.172414
			22	120		37	0	1	15	20	0	2	35	0.945946	Red	0.142857
			22	120		33	0	1	8	19	0	6	27	0.818182	Red	0.407407
			22	120		36	0	1	4	25	0	7	29	0.805556	Blue	0.724138
			22	120		35	0	1	23	6	0	6	29	0.828571	Blue	-0.586207
			22	120		35	2	0.942857	13	14	0	6	27	0.818182	Red	0.037037
			22	120		37	0	1	7	23	0	7	30	0.810811	Red	0.533333
			22	120		36	0	1	10	20	0	6	30	0.833333	Red	0.333333
					Total	37.1	0.7	0.981632	113	192	4	55	305
D. subpulchrella	H243	Male	22	120		32	0	1	13	17	0	2	30	0.9375	Red	0.133333
			22	120		30	0	1	11	15	0	4	26	0.866667	Red	0.153846
			22	120		30	0	1	13	17	0	0	30	1	Red	0.133333
			22	120		31	0	1	19	9	1	2	28	0.903226	Blue	-0.357143
			22	120		31	0	1	6	20	1	4	26	0.83871	Red	0.538462
			22	120		31	0	1	16	9	0	6	25	0.806452	Blue	-0.28
			22	120		31	1	0.967742	9	16	0	5	25	0.833333	Red	0.28
			22	120		33	4	0.878788	6	18	0	5	24	0.827586	Red	0.5
			22	120		29	4	0.862069	9	11	0	5	20	0.8	Red	0.1
			22	120		35	1	0.971429	10	19	0	5	29	0.852941	Blue	0.310345
			22	120		33	1	0.969697	21	8	0	3	29	0.90625	Blue	-0.448276
					Total	31.4545	1	0.968157	133	159	2	41	292
D. subpulchrella	M4	Male	22	120		30	0	1	8	19	0	3	27	0.9	Red	0.407407
			22	120		35	0	1	10	18	0	7	28	0.8	Red	0.285714
			22	120		39	1	0.974359	15	17	0	6	32	0.842105	Red	0.0625
			22	120		39	2	0.948718	18	16	0	3	34	0.918919	Red	-0.0588235
			22	120		38	0	1	18	16	1	3	34	0.894737	Blue	-0.0588235
			22	120		37	0	1	11	21	0	5	32	0.864865	Blue	0.3125
			22	120		33	0	1	17	15	0	1	32	0.969697	Blue	-0.0625
			22	120		37	2	0.945946	10	19	0	6	29	0.828571	Blue	0.310345
			22	120		37	2	0.945946	11	18	0	6	29	0.828571	Blue	0.241379
					Total	36.1111	0.777778	0.979441	118	159	1	40	277
D. suzukii	TMUS08	Male	22	120		31	1	0.967742	13	12	1	4	25	0.833333	Blue	-0.04
			22	120		29	1	0.965517	15	8	0	5	23	0.821429	Red	-0.304348
			22	120		34	3	0.911765	8	18	0	5	26	0.83871	Blue	0.384615
			22	120		30	1	0.966667	8	18	1	2	26	0.896552	Blue	0.384615
			22	120		32	0	1	13	17	1	1	30	0.9375	Blue	0.133333
			22	120		33	0	1	6	22	0	5	28	0.848485	Blue	0.571429
			22	120		32	0	1	8	23	0	1	31	0.96875	Blue	0.483871
			22	120		36	4	0.888889	9	19	0	4	28	0.875	Blue	0.357143
			22	120		35	1	0.971429	11	18	0	5	29	0.852941	Blue	0.241379
					Total	32.4444	1.22222	0.963556	91	155	3	32	246
D. suzukii	Hilo	Male	22	120		31	0	1	13	12	0	6	25	0.806452	Blue	-0.04
			22	120		30	0	1	15	13	0	2	28	0.933333	Blue	-0.0714286
			22	120		33	1	0.969697	15	13	0	4	28	0.875	Blue	-0.0714286
			22	120		35	3	0.914286	13	16	1	2	29	0.90625	Blue	0.103448
			22	120		33	0	1	11	18	2	2	29	0.878788	Blue	0.241379
			22	120		38	1	0.973684	10	20	0	7	30	0.810811	Red	0.333333
			22	120		37	1	0.972973	10	26	0	0	36	1	Blue	0.444444
			22	120		37	3	0.918919	17	11	0	6	28	0.823529	Blue	-0.214286
			22	120		41	2	0.95122	22	12	0	5	34	0.871795	Blue	-0.294118
					Total	35	1.22222	0.966753	126	141	3	34	267
a Media treated with the solution collected from the surface of blank media.
b Media treated with the solution collected from the surface of inoculated media.
